# Learning from the expert: studying *Salicornia* to understand salinity tolerance

**DOI:** 10.1101/2023.04.21.537482

**Authors:** Octavio R. Salazar, Ke Chen, Vanessa J. Melino, Muppala P. Reddy, Eva Hřibová, Jana Čížková, Denisa Beránková, Manuel Aranda, Lukasz Jaremko, Mariusz Jaremko, Nina V. Fedoroff, Mark Tester, Sandra M. Schmöckel

**Affiliations:** Biological and Environmental Sciences & Engineering Division (BESE), King Abdullah University of Science and Technology (KAUST), Thuwal, 23955-6900, Kingdom of Saudi Arabia; Center for Desert Agriculture, King Abdullah University of Science and Technology (KAUST), Thuwal, 23955-6900, Kingdom of Saudi Arabia; Red Sea Research Center, King Abdullah University of Science and Technology (KAUST), Thuwal, 23955-6900, Kingdom of Saudi Arabia; Rice Research Institute, Guangdong Academy of Agricultural Sciences, Guangzhou, 510640, China; Institute of Experimental Botany of the Czech Academy of Sciences, Centre of Plant Structural and Functional Genomics, Šlechtitelů 31, 77900 Olomouc, Czech Republic; Department of Biology, Penn State University, University Park, PA 16801, United States; Department Physiology of Yield Stability, Institute of Crop Science, University of Hohenheim, Fruwirthstr. 21, 70599 Stuttgart, Germany

**Author notes:** Corresponding author: Mark Tester.

## Abstract

Salinity remains a major inhibitor of crop production in irrigated and marginal lands. The identification of genes involved in salinity tolerance has been predominantly limited to model plants and crop species. However, plants naturally adapted to highly saline environments can provide key insights into mechanisms of salinity tolerance. Plants of the genus *Salicornia* grow in coastal salt marshes, and their growth is even stimulated by NaCl – much can be learnt from them. We generated genome sequences of two *Salicornia* species and studied the transcriptomic and proteomic responses of *Salicornia bigelovii* to NaCl. Through the generation of subcellular membrane proteomes, we found that SbiSOS1, a homolog of the well-known SALT-OVERLY-SENSITIVE 1 (SOS1) protein, appears to localize to the tonoplast, where it could be involved in mediating Na^+^ translocation into the vacuole to prevent toxicity in the cytosol. We identified 11 proteins of interest which, when expressed in yeast, altered salinity tolerance. One of these proteins, SbiSALTY, substantially improves yeast growth on saline media. Structural characterization using NMR showed it to be an intrinsically disordered protein and to localize to the endoplasmic reticulum *in planta*, where it could interact with ribosomes and RNA, potentially stabilizing or protecting them during salt stress. The study and understanding of the molecular mechanisms providing high salinity tolerance in *S. bigelovii* is likely to provide significant insights for improving salinity tolerance of crop plants.
