## Supplementary Data File 7 for "Learning from the expert: studying *Salicornia* to understand salinity tolerance"

### Sheet: Gene information
Salicornia bigelovii transformed genes in yeast, showing a phenotype
Gene ID	Alias	BLASTp (Swiss-Prot)	Description	BLASTp (TrEMBL)	Description	CDS length (bp)	Forward Primer	Reverse Primer (stop codon)	Reverse Primer (without stop codon)	Coding Sequence	Protein Sequence
Sbi_jg8080.t1	SbiSALTY	RGGA_ARATH	RGG repeats nuclear RNA binding protein A	Q711N3_BETVU	Salt tolerance protein 2	1074	ATGGCAACGACAAATCCTTT	TCAGTTCGCACCCAAGC	GTTCGCACCCAAGCACG	ATGGCAACGACAAATCCTTTTGATTTGTTGGATGACGATGCTGAGGACCCGTCACTCCTCATTGCTGCTCAAGAGCAGAAAGTTTCTGCCGTCACCGCTGGTGATAAGAAAGCTCCTGCTGCAGCCGCCGCTAAGCCCGCGAAACTACCCACTAAGCCTCTTCCGCCTTCACAAGCTGTGAAGGAAACAAGGAATGATGTTAGCCGAGGTGGAGGTGGCAGGGGTGGTCGTGGATATGGGCGTGGACGTGGTCCAACTGGAGTTGGCAGGGATTTTCAAAACAATGAAGACTCATTTGCTCCTGAGAATGGGGTGTCCATGGGATATAAGGAGGAAAGGGAAAGGCCTGAAAGGCGTGGAGGAGGGTATGGCAGTCCCCGTGGTGGTTTCCGTGGAGGA…	MATTNPFDLLDDDAEDPSLLIAAQEQKVSAVTAGDKKAPAAAAAKPAKLPTKPLPPSQAVKETRNDVSRGGGGRGGRGYGRGRGPTGVGRDFQNNEDSFAPENGVSMGYKEERERPERRGGGYGSPRGGFRGGRRGGFSNGEAAEGERPRRAFERRSGTGRGGEIKREGAGRGNWGTPTDEIAPEAEEPVVENEAIVTAEKPAGEEENVTAEKENPEKEAEEVEPEEKQMTLEEYEKVLEEKRKALLALKAEERKVDLDKEFESMQLVSKKKNDDEVFIKLGSDKDKRKEAAEKDERAKKSVSINEFLKPAEGDGNYRRGRGRGRGGRGGYGGGYGMNNTSAPSIEDPSQFPCLGAN
Sbi_jg16988.t1	SbiNHX1	NHX2_ARATH	Sodium/hydrogen exchanger 2	A0A0K9RXI8_SPIOL	Sodium/hydrogen exchanger	1608	ATGTTTGGAGTAGCAAAGATAG	CTAATGCTCATGAATTGGATC	ATGCTCATGAATTGGATCTG	ATGTTTGGAGTAGCAAAGATAGTGCATGAGTCATCATCATTTGATGTAGGAGCAGTGATCTCGATTACAATATTCATAAGCTTGTTATGTTTGTGTATTATTATTGGTCATTTGCTCGAGGAGAATCGTTGGGCTAATGAATCCATCACCTCCCTTATTCTGGGTTTGGTGTCTGGAGCAGTTGTTTTATTGGCACGTAGAGGCCAAAGTTCGCGAATACTTGAGTTTGATGAAGAATTGTTCTTCATTTATTTGCTTCCACCCATTATTTTTAATGCTGGGTTTCAGGTTAAGAAAAAGCAGTTTTTCAAAAACTTTTCAACAATTTTGTCATTTGGAGTGCTGGGAACATTAATATCATTCTGCCTCATATCAGCAGGTGGATTATGGTTGTTGCAG…	MFGVAKIVHESSSFDVGAVISITIFISLLCLCIIIGHLLEENRWANESITSLLLGLVSGAVVLLARRGQSSRILEFDEELFFIYLLPPIIFNAGFQVKKKQFFKNFSTILSFGVLGTLISFCLISAGGLWLLQKIGLTQLSLNDFMAIGAIFSATDSVCTLQVLNQDDTPLLYSVVFGEGVVNDATSIVLFNAVQSLDLSNLSAVTALALLGTFLYLLFTSTILGVFVGLLSAFIIKKLYIGRHSTDREIALMMLMAYLSYMIAELMDLSGILTVFFCGVVMSHYTWHNVSESSRITSKHAFATMSFISETFIFLYVGMDTLDIDKWKESSSSAGTYLAVSSSMLALVLIGRAAFIFPLANILNYIRNDDQHIDFSRQFIIWWAGLMRGAVTVALSYNA…
Sbi_jg61427.t1	SbiNHX2	NHX2_ARATH	Sodium/hydrogen exchanger 2	Q69IH0_SALEU	Na+/H+ antiporter	1683	ATGTTGTCACAATTGAGCTCTCT	CTATGTTCTGTCTAGCAAATTGTCG	TGTTCTGTCTAGCAAATTGTCG	ATGTTGTCACAATTGAGCTCTCTATTTTATAGCAAGATGGACATGCTATCCACGTCCGATCATGCTTCTGTGGTGTCGATGAATTTGTTCGTAGCACTTCTATGTGGCTGCATTGTAATTGGTCATCTTCTCGAGGAGAATCGTTGGATGAATGAGTCCATCACCGCTTTACTAATTGGTTTGTGTACTGGGGTTGTGATTCTGCTGATTAGTGGAGGAAAAAGCTCACATCTACTAGTCTTCAGTGAAGATCTTTTCTTCATATACCTCCTTCCGCCAATTATATTTAATGCAGGGTTTCAGGTAAAAAAGAAGCAATTCTTCCGCAACTTCATTACTATTATAATGTTTGGAGCCATTGGTACACTGGTATCATTCTCCGTCATATCTCTAGGAGCA…	MLSQLSSLFYSKMDMLSTSDHASVVSMNLFVALLCGCIVIGHLLEENRWMNESITALLIGLCTGVVILLISGGKSSHLLVFSEDLFFIYLLPPIIFNAGFQVKKKQFFRNFITIIMFGAIGTLVSFSVISLGAMTIFKKMDIGSLELGDYLAIGAIFAATDSVCTLQVLNQDETPLLYSLVFGEGVVNDATSVVLFNAIQNFDLTNIDHRIAIQFSGNFLYLFFASTMLGAMTGLLSAYVIKKLYFGRHSTDREVALMMLMAYLSYMLAELFYLSGILTVFFCGIVMSHYTWHNVTESSRVTTKHAFATLSFVAEIFLFLYVGMDALDIEKWRFVSDSPGTSVAVSSILLGLLMVGRAAFVFPLSLLINFSKKSHSEKITFNQQIVIWWAGLMRGAVSM…
Sbi_jg14066.t1	SbiNHX4	NHX2_ARATH	Sodium/hydrogen exchanger 2	A0A5B6Z8D0_DAVIN	Putative nhx1 antiporter isoform X1	1563	ATGGGTTTAGAATCAGATGAAGC	TTAGTAGCCTGAATCTGCAGTTT	GTAGCCTGAATCTGCAGTTTG	ATGGGTTTAGAATCAGATGAAGCATCAGTTCAATCAATTTCTTTGTTTGTGGTTTTACTTTGTATCTGCATTTTACTTGGTCGTTTCCTGGAGAAATCTCGATGGATTAGTAACACTGTTCTTGACCTTCTTCTTGGTTTTGGAACAGGAGTAATTATACTATTCGTTTCTAATGGAACAAGTTCTCTGATTTTCAAATTCGATGACCAGCTTTTTTTCAATTATATTCTTCCTCCTATTATCTTCAATGCTGGATTCCAGGTCAAGAAGAAGCAATTCTTTCACAATTTTTCAACAATCATTTTGTTTGGGGCCATTGGTGCATTGATATCTTTCAGTATCATTTCACTAGGTGCTCTGCAGTTATTCAAGCACCTTGATGTTGGTTTCTTGGAGTTT…	MGLESDEASVQSISLFVVLLCICILLGRFLEKSRWISNTVLDLLLGFGTGVIILFVSNGTSSLIFKFDDQLFFNYILPPIIFNAGFQVKKKQFFHNFSTIILFGAIGALISFSIISLGALQLFKHLDVGFLEFKDYLAIGAMFAATDSVSVLQVLNQEETPLVYSLVFGESVVNDATSVVLFNVIQKFKHSPGSSIVTLHFFGEFSYLFVSSTFLGVAIGLLCAYITKQLCFGRHSTDREISVMLLMAYLSYMMAELFNLSGILSVFFCGIIMSHYTWHNVTASSRVTIRHGIATMSFIAETFIFLYVGMDALDVEKWKFVLDSLCTSVGVSAILLVLVMISRAAFVFPLSFLISLTQKGSAEKLDFRHQVVVWWAGLMRGSVSLALAYNQFARSGHTQ…
Sbi_jg40639.t1	SbiKAT2	KAT2_ARATH	Potassium channel KAT2	A0A0K9QQI5_SPIOL	Potassium channel	2160	ATGTCACTTTCTTGTACAAAAACG	TCATATGAAAAATAGATGGTCCCCA	TATGAAAAATAGATGGTCCCCA	ATGTCACTTTCTTGTACAAAAACGTTCTTGAACCGTTTTTGCACAAATGAGGTGAGAATCGAAGGAGGCGGCGGTAGCAACAGCTACAACAATGTTTTATCGAATAATGATATCTTACCGTCTCTTGGAGCTCGATTGAACTCATCAATCGAACTCCAAAGACACATAGTGTCTCCCTTCGATCCTCGATACAGGGCTTGGGAGACACTTCTTGTAATATTGGTTGTGTACTCAGCATGGATCTCTCCTTTTGAGTTTGCTTTCCTTTCTTATAAAAGAGATGCTCTCTTTGTTGTTGATCACATTGTCAATGGCTTTTTCGCCATTGACATCGTTCTCACCTTCTTTGTTGCTTATCTCGACACCCGAACTTATCTCCTTGTTGATGATCATAAGAAA…	MSLSCTKTFLNRFCTNEVRIEGGGGSNSYNNVLSNNDILPSLGARLNSSIELQRHIVSPFDPRYRAWETLLVILVVYSAWISPFEFAFLSYKRDALFVVDHIVNGFFAIDIVLTFFVAYLDTRTYLLVDDHKKIAIRYLSTWFIFDVCSTAPLQTLSMVFTDNGGIGFEALNMLRLWRLRRVSSLFARLEKDIRFNYFWTRCIKLVSVTLFAVHCAGCFFYLIADRHSNSEKTWIGAVYPNFKSESVWKRYVTSIYWSIVTLTTTGYGDLHPENTIEMLFDIFYMLFNLGLTSYIIGNMTNLVVNWTSRTRNFRDRIRGCTEFARRNQLPRRIQKQMMSHVSLKFKTEGLKQQDTLNHLPKALRSNIAQFLFLPIVQKVQLFNGLSQNFLFQLVSEMEV…
Sbi_jg10964.t1	SbiHKT1	HKT1_ARATH	Sodium transporter HKT1	Q94KC8_MESCR	Putative potassium-sodium transporter	1644	ATGCAACTCCAACAAGAC	TTAGAGAGAAAGTTTCCAAG	GAGAGAAAGTTTCCAAGCTTTG	ATGCAACTCCAACAAGACCTCCAAAAAATGATGGAAGAATACATAGCTTTTGTGCTAGAAACTTCAGACAAAATCAAAGTATTCTTCCAAAAAAGAGTGTCACCATTTTTAAGTCATAGTTTTGAGTACTTACTATTTCAAATAAGCCCATATTGGCATCACTTGTTCTACTACATACTAGTATCCCTTCTTGGGTACATCTCATTAAAGGGCACTAACCAAAGATATTACTCACCATCATCATCACCATCACCATCATCATCATTATCATTATCATCATCATCATCATCATCATCATCATCATACAATACCAAAAAACCATTCTATGACAAAACACACCATAACCTTGATCTATTATTCACAGCAGTATCAGCCACAACCATATCAAGCATGTCAACA…	MQLQQDLQKMMEEYIAFVLETSDKIKVFFQKRVSPFLSHSFEYLLFQISPYWHHLFYYILVSLLGYISLKGTNQRYYSPSSSPSPSSSLSLSSSSSSSSSSYNTKKPFYDKTHHNLDLLFTAVSATTISSMSTIEMENFSNPQLMVIIILMFSGGEVFLSLLGLQIRKLKHKKRARSHVLDPRPVSEEEGMKYKSLRVLNHLVLGYLLVFHIIGYSLLSLYISVESSAGNVLTRKKLELHLFSIFTTVSTFSNCGFIPTNENMIVFKRNSGLLLILIPQILLGNKLYPCGLRLVIWVLERFTKKEEYSYLLKNHKGLGYGLLTSNYKAILLGITSIGLVVVQFVVFSILEWNSLVLEGLSFYQKFVGSLFQTVNSRHSGESIMDVSQVSPATMLLFLVM…
Sbi_jg47546.t1	SbiOPT4	OPT4_ARATH	Oligopeptide transporter 4	A0A0K9QYF2_SPIOL	Uncharacterized protein	2259	ATGGGTGGTTCCTTGGAACT	CTAGTGTATAGGGCAACCATCAA	GTGTATAGGGCAACCATCAACC	ATGGGTGGTTCCTTGGAACTCCAACCCACAACCCAAGCCCAAACCCACCAACCCGACCCGGAAAAGTCCAAGCCCGAGGACAACGACGATGATATTTCCCCTATAGAAGAGGTCCGGCTAACCGTTACAAACACGGATGACCCGACCCTACCCGTATGGACCTTCAGAATGTGGTTCTTGGGACTTTTATCATGTGGGCTACTCTCATTTCTTAACCAATTCTTTTCTTACAGAACTGAACCCCTGATCATAACCCAAATCACTGTCCAGGTAGCCACCCTACCCTTGGGCCACTTTATGGCCCAAGTCCTACCTCGGACTCAGCTCCGGATCCCCGGGTGCGGGTCACGGGCCTTCTCACTGAACCCGGGCCCGTTTAACGTGAAAGAGCATGTGTTG…	MGGSLELQPTTQAQTHQPDPEKSKPEDNDDDISPIEEVRLTVTNTDDPTLPVWTFRMWFLGLLSCGLLSFLNQFFSYRTEPLIITQITVQVATLPLGHFMAQVLPRTQLRIPGCGSRAFSLNPGPFNVKEHVLITIFANAGSAFGNGSAYAVGIVNIIKAFYKRNISFLAAWILIITTQVLGYGWAGLMRKYVVEPAHMWWPNTLVQVSLFRALHEKDGKEERQISRAKFFLIALSCSFLWYAVPGYLFSTLTSISWVCWVFRKSVTAQQLGSGMTGLGLGALTLDWSAVASFLLSPLVTPFFAIANVCIGYVLILYIFIPIAYWGLDLYSAQKFPIFSSHLFTAQGQIYNTSAIVNNRFELDTVQYQKQGQIHMSTFFALSYGFGFATISATLTHVGF…
Sbi_jg55554.t1	SbiPQ	YPQ3_YEAST	Probable vacuolar amino acid transporter	A0A803KVZ7_CHEQI	Uncharacterized protein	1017	ATGAAGACGAAGACGATAAACAGAG	TTAACCACTATGTGCAACGATGT	ACCACTATGTGCAACGATGTGA	ATGAAGACGAAGACGATAAACAGAGCAGTGGAATATTGCTGGAAAGAAAAGAAACCATGTGCGAGATGGGCTGAGAAATACTTCAAAGATTGTCTTTGTAATATCAAAGATGATTTTTCCTTTGGTTTTGGAATCATTAGCTTAATTGCTTGGGGCGTTGCTGAAGTTCCTCAAATCATCACTAATTTCCGCTCTAAATCTAGTCATGGCGTTTCTCTTCTCTTTCTTCTTGGTTGGTTCCTTGGTGATATCTTTAATCTAGCTGGGTGCCTTCTAGAGCCTGCTACTCTGCCAACCCAGTTCTATACAGCTTTTCTGTACACAGTAAGCACAATAGTGTTAGTGTTGCAGAGCTTGTACTATGACCACTTCTACAAATTGATGAAATCCCATCAAAAT…	MKTKTINRAVEYCWKEKKPCARWAEKYFKDCLCNIKDDFSFGFGIISLIAWGVAEVPQIITNFRSKSSHGVSLLFLLGWFLGDIFNLAGCLLEPATLPTQFYTAFLYTVSTIVLVLQSLYYDHFYKLMKSHQNKSHEEVDQEEKRPLNPNPKDDEAGIPIPSAPVRAPIRRFYTSARSLAGSDTPPFRSYLRSGPRSGPSAFEHIDHSSSSDDEATNPIPIPIKRGATTLPRQISRPAAQGAILAASINLPIGGNALSQAYRGFTGRRMLSEHSSEHSELGQWLGWLMAAIYMGGRIPQIIWNVSHSRYNILPPLTIIMCNNLTFLLFTLYHIVAHSG
Sbi_jg45552.t1/Sbi_jg42944.t1	SbiENT1	ENT1_ARATH	Equilibrative nucleotide transporter 1	A0A803L0I2_CHEQI	Uncharacterized protein	1236	ATGGGAGTCGAAGGAAACAC	TCAGAAGACCCAAAACCAAGA	GAAGACCCAAAACCAAGACA	ATGGGAGTCGAAGGAAACACTGACGTCGAATCATCCCTATCTCTTCTCAACACCAACGAACCCCAGAAAAACATCCCAAACGATTTATTTCACTTCGCATACATCATCTTCTTCACTTTAGGTGCTGGTTTTCTACTCCCATGGAATGCCTTCATCACAGCCGTTGATTACTTTGACTTCCTTTACCCTTATCAAAGTGTTGATCGCATCTTCGCCGTTGTTTACATGCTTGTCGGTCTTTTCTCTCTCCTTGTCATCATCTTCTCCCCCAGAAAATCTGATGCTTTTGTCAGGATTAACGCGGGCTTGGGCCTCTTCATCGTCAGCCTTCTTGTTGTTCCTGTCATTGATGTTTTCTACATTAAGGGCCGAAGTGGGCTTTATGATGGGTTTTATGTT…	MGVEGNTDVESSLSLLNTNEPQKNIPNDLFHFAYIIFFTLGAGFLLPWNAFITAVDYFDFLYPYQSVDRIFAVVYMLVGLFSLLVIIFSPRKSDAFVRINAGLGLFIVSLLVVPVIDVFYIKGRSGLYDGFYVTVGALGLSGLADALVQGGLIGSAGELPPRYMQALVAGTAASGVLVSFLRIFTKAVYPQDIHGLRNSAILYFIFGIVLMIICLVFYNVAHRLPVIKYYNELKQQAVNDAKEKGSLSGPVWEIMGRIKWHGIGIVVIYVVTLSIFPGFITENVHSTLLGDWYAILLITSYNVFDLAGKALTSIYLVKNEKFAIGACFARLLFFPLYLGCLHGPKFFRTEIPVTVLTCLLGLTNGYLTSVLMISAPQTVQLQHAETAGILVVLFLIVGL…
Sbi_jg21689.t1	SbiSLC5-6	AVT6A_ARATH	Amino acid transporter AVT6A	A0A803LC68_CHEQI	Aa_trans domain-containing protein	1389	ATGACGACTGTGGGTAATACCG	TCAACTAGTTTCGGAATTCTTCTTG	ACTAGTTTCGGAATTCTTCTTGAA	ATGACGACTGTGGGTAATACCGAGTCTAGAAAAGAGAGAAGATCAAAGAAAGTGAAGCAAGTCCCAGATGAAAATGTCCCATTGTTACCCACCAAACACCATGAAGAAGGTGGGTTTGATGAGTTTAATGGGGCTTCATTTTCTGGAGCAGTATTCAACTTGTCCACTACTATTATTGGAGCTGGAATTATGGCTTTGCCTGCAACTATGAAGATCTTGGGTCTTTTTCTTGGGATTTTTATGATTATTTTAATGGCTCTTTTGACTGAAAGATCTATAGATATGTTGCTCAAGTTTAGCAGGGCTGGAAAGTCTTCCTCTTATGGAGGTGTTATGGAGGATTCTTTTGGCAAAGTTGGCAAAATCTTGCTGCAAGTTGCTGTTTTAGTCAATAACATT…	MTTVGNTESRKERRSKKVKQVPDENVPLLPTKHHEEGGFDEFNGASFSGAVFNLSTTIIGAGIMALPATMKILGLFLGIFMIILMALLTERSIDMLLKFSRAGKSSSYGGVMEDSFGKVGKILLQVAVLVNNIGVLIVYMIIIGDVLSGTSSSGTHHAGVLEGWFGDHWWNGRFFILLITTLCVFAPLSCFKRIDSLSYTSALSVALAVVFLVIMVGISVIKLISGDVKMPRLLPDVTDFTSFWNLFTAVPVLVTAYICHYNVHSIDNELEDSNEIKPVVRTALGLCSSVYVMTSLFGFLLFGDGTLDDVLANFDTDLGIPYGVVLNDAVRVSYAAHLMLVFPIVFYPLRLNIDGLLFPSSGPLVNSNKRFSLITTVLITLIFLGATFIPSIWDAFQFT…
Sbi_jg17635.t1	SbiIDP1	-	-	A0A0P0UX06_SALEU	Deduced protein with a coiled-coil domain	2484	ATGGCTGCTGAAGTTCCTGT	TTACAATTCTCCCTTACTAGCATCA	CAATTCTCCCTTACTAGCATCAGTT	ATGGCTGCTGAAGTTCCTGTTTCTGAGAATTCTGCTACTGTTGTTTTTGACCCACAACTTCAACAGCAGCCTGCAGCAGATCAAAAGCAGGTAGAAAAAGTAGAGGAGAAGTTACCAAAAGGAGTTACTAAGCCACCTGAGCAAGAACCCGAGAATTCGCATTTGTCGAAAGAAGCTGAGAAAATAAGCATGGCTAAAACTGAAGAAGGATTACAAACTGTGACACAAGAGATGAAGAAAGAAGAAGCTGCTACTGAAGGAAAACCCAGTGAGCCTGATGCCCTGGTGACAGAATCCAAACCTGTTGCAGAAGTACTGAAGCAGGAAGAAAGTTCGGAGGTCAAGACTAAAACTGAAGTTCCTATGGTTGAAGAGAAAGAAAAGGAGGGTGAAACACTT…	MAAEVPVSENSATVVFDPQLQQQPAADQKQVEKVEEKLPKGVTKPPEQEPENSHLSKEAEKISMAKTEEGLQTVTQEMKKEEAATEGKPSEPDALVTESKPVAEVLKQEESSEVKTKTEVPMVEEKEKEGETLKSEVHTEAKAVEELKVEASEKKSEVKTEESIEKKSEGVEKEAKLEAKNEGVAEVKEVIAEKASQDEEKPKVVSDDNKDVGVVKSVVEAEKVTENTVKEAVEEKEESAQEGGKPEDAPKVEEVVGKVVVNGGELKEEEKLKEEAASETVKSSGVVESTVEKGVEECEKAIEAEQPVKEEVVEVKDLASVDYPKIVEESKQEMPSGVTSEVEVSVKDLASIDYPKNVEESKEESASELETNVKDLASIDCTKNIEESKKEPSSEVEVN…
